# The assembly of cancer-specific ribosomes by the lncRNA *LISRR* suppresses melanoma anti-tumour immunity

**DOI:** 10.1101/2023.01.06.523012

**Authors:** Sonia Cinque, Yvessa Verheyden, Sara Adnane, Alessandro Marino, Vicky Katopodi, Ewout Demesmaeker, Zorica Knezevic, Sarah Hanache, Roberto Vendramin, Alessandro Cuomo, Joanna Pozniak, Alvaro Cortes Calabuig, Marcella Baldewijns, Sébastien Tabruyn, Oliver Bechter, Maria Francesca Baietti, Elisabetta Groaz, Tiziana Bonaldi, Eleonora Leucci

**Affiliations:** Laboratory for RNA Cancer Biology, Department of Oncology, KU Leuven, Leuven, Belgium; Trace, Leuven Cancer Institute, KU Leuven, Leuven, Belgium; Department of Experimental Oncology, IEO, European Institute of Oncology IRCCS, Via Adamello 16, 20139 Milan, Italy; Laboratory for Molecular Cancer Biology, Center for Cancer Biology, VIB, Leuven, Belgium; Laboratory for Cytogenetics and Genome Research, Department of Human Genetics, KU Leuven, Leuven, Belgium; Department of Pathology, University Hospitals Leuven, 3000 Leuven, Belgium; TransCure bioServices, Archamps France; Department of General Medical Oncology UZ Leuven, Leuven, Belgium; Rega Institute for Medical Research, Medicinal Chemistry, KU Leuven, Leuven, Belgium; Department of Oncology and Hematology-Oncology, University of Milan, Milan, 20122 Italy

## Abstract

Although immune checkpoint blockade (ICB) has revolutionized cancer treatment, resistance mechanisms limit its clinical benefit. Here we characterise *LISRR*, a cancer-specific lncRNA highly expressed in melanoma patients refractory to ICB. In cells undergoing (therapeutic) stress, *LISRR* recruits DAZAP1 (Deleted in AZoospermia Associated Protein 1) to polysomes and drives the assembly of a subset of ribosomes at the endoplasmic reticulum, directing the synthesis of an immunosuppressive translatome. This includes the immune checkpoint PD-L1 and the enzymes necessary for building the glycocalyx, the sugar coat surrounding the cells. Notably, proper glycocalyx assembly is required for spermatozoa immune evasion during fertilization. Accordingly, targeting *LISRR* activates immune responses and re-sensitizes to ICB in co-culture models, *ex vivo* in patient explants, and *in vivo* in humanized patient-derived models. Our study reveals the contribution of lncRNAs to the generation of cancer-specific ribosomes and identifies an RNA-based cancer-specific strategy to overcome intrinsic resistance to ICB.
