## Supplementary material for "The assembly of cancer-specific ribosomes by the lncRNA *LISRR* suppresses melanoma anti-tumour immunity": Proteomics on ribosomal fractions

### Sheet: ENST00000615314.1
	ENST00000615314.1 - MHC I
	Allele	Seq_num	Start	End	Length	Peptide	Core	Icore	Score	Rank
	HLA-B*51:01	1	1	9	9	IPSIPILKI	IPSIPILKI	IPSIPILKI	0.971172	0.01
	HLA-B*53:01	1	1	9	9	IPSIPILKI	IPSIPILKI	IPSIPILKI	0.719103	0.05
	HLA-B*51:01	1	1	10	10	IPSIPILKII	IPIPILKII	IPSIPILKII	0.604366	0.13
	HLA-B*07:02	1	1	9	9	IPSIPILKI	IPSIPILKI	IPSIPILKI	0.578303	0.19
	HLA-A*30:02	1	10	18	9	ILGHAFLIY	ILGHAFLIY	ILGHAFLIY	0.466335	0.2
	HLA-B*15:01	1	10	18	9	ILGHAFLIY	ILGHAFLIY	ILGHAFLIY	0.409104	0.42
	HLA-A*02:01	1	9	17	9	IILGHAFLI	IILGHAFLI	IILGHAFLI	0.361713	0.43
	HLA-A*02:06	1	9	17	9	IILGHAFLI	IILGHAFLI	IILGHAFLI	0.355326	0.46
	HLA-B*15:01	1	6	15	10	ILKIILGHAF	ILKIIGHAF	ILKIILGHAF	0.289094	0.66
	HLA-A*30:02	1	9	18	10	IILGHAFLIY	IILGHAFLY	IILGHAFLIY	0.28743	0.49
	HLA-A*02:03	1	6	14	9	ILKIILGHA	ILKIILGHA	ILKIILGHA	0.243688	0.66
	HLA-A*32:01	1	9	17	9	IILGHAFLI	IILGHAFLI	IILGHAFLI	0.188968	0.4
	HLA-B*35:01	1	1	9	9	IPSIPILKI	IPSIPILKI	IPSIPILKI	0.187454	0.64
	HLA-A*32:01	1	8	16	9	KIILGHAFL	KIILGHAFL	KIILGHAFL	0.173566	0.44
	HLA-A*01:01	1	10	18	9	ILGHAFLIY	ILGHAFLIY	ILGHAFLIY	0.13643	0.74
	HLA-B*53:01	1	1	10	10	IPSIPILKII	IPSIPILKI	IPSIPILKII	0.104853	0.73
	ENST00000615314.1 - MHC II
	Allele	Seq_num	Start	End	Length	Method	Peptide	Percentile_rank	Adjusted_rank
	HLA-DRB1*12:01	1	4	18	15	Consensus (smm/nn)	IPILKIILGHAFLIY	0.38	0.38
	HLA-DRB1*12:01	1	3	17	15	Consensus (smm/nn)	SIPILKIILGHAFLI	0.56	0.56
	HLA-DRB1*12:01	1	1	15	15	Consensus (smm/nn)	IPSIPILKIILGHAF	0.96	0.96
	HLA-DRB1*12:01	1	2	16	15	Consensus (smm/nn)	PSIPILKIILGHAFL	0.98	0.98
	HLA-DPA1*01:03/DPB1*02:01	1	4	18	15	Consensus (comb.lib./smm/nn)	IPILKIILGHAFLIY	1.7	1.7
	HLA-DRB4*01:01	1	1	15	15	Consensus (comb.lib./smm/nn)	IPSIPILKIILGHAF	1.8	1.8
	HLA-DRB4*01:01	1	2	16	15	Consensus (comb.lib./smm/nn)	PSIPILKIILGHAFL	2.1	2.1
	HLA-DRB1*08:02	1	1	15	15	Consensus (smm/nn/sturniolo)	IPSIPILKIILGHAF	2.2	2.2
	HLA-DRB1*08:02	1	2	16	15	Consensus (smm/nn/sturniolo)	PSIPILKIILGHAFL	2.5	2.5
	HLA-DRB1*13:02	1	4	18	15	Consensus (smm/nn/sturniolo)	IPILKIILGHAFLIY	2.6	2.6
	HLA-DRB1*15:01	1	4	18	15	Consensus (smm/nn/sturniolo)	IPILKIILGHAFLIY	2.7	2.7
	HLA-DRB1*15:01	1	3	17	15	Consensus (smm/nn/sturniolo)	SIPILKIILGHAFLI	2.7	2.7
	HLA-DRB1*13:02	1	3	17	15	Consensus (smm/nn/sturniolo)	SIPILKIILGHAFLI	3	3
	HLA-DRB4*01:01	1	3	17	15	Consensus (comb.lib./smm/nn)	SIPILKIILGHAFLI	3	3
	HLA-DPA1*01:03/DPB1*04:01	1	4	18	15	NetMHCIIpan	IPILKIILGHAFLIY	3.1	3.1
	HLA-DRB1*15:01	1	2	16	15	Consensus (smm/nn/sturniolo)	PSIPILKIILGHAFL	3.4	3.4
	HLA-DRB1*08:02	1	3	17	15	Consensus (smm/nn/sturniolo)	SIPILKIILGHAFLI	3.5	3.5
	HLA-DRB1*08:02	1	4	18	15	Consensus (smm/nn/sturniolo)	IPILKIILGHAFLIY	4	4
	HLA-DRB4*01:01	1	4	18	15	Consensus (comb.lib./smm/nn)	IPILKIILGHAFLIY	4.7	4.7
	HLA-DRB1*01:01	1	4	18	15	Consensus (comb.lib./smm/nn)	IPILKIILGHAFLIY	5	5
	HLA-DRB1*01:01	1	3	17	15	Consensus (comb.lib./smm/nn)	SIPILKIILGHAFLI	5	5
	HLA-DPA1*03:01/DPB1*04:02	1	4	18	15	Consensus (comb.lib./smm/nn)	IPILKIILGHAFLIY	5.8	5.8
	HLA-DRB1*15:01	1	1	15	15	Consensus (smm/nn/sturniolo)	IPSIPILKIILGHAF	5.9	5.9
	HLA-DRB5*01:01	1	4	18	15	Consensus (smm/nn/sturniolo)	IPILKIILGHAFLIY	6.1	6.1
	HLA-DRB5*01:01	1	3	17	15	Consensus (smm/nn/sturniolo)	SIPILKIILGHAFLI	6.2	6.2
	HLA-DRB1*01:01	1	2	16	15	Consensus (comb.lib./smm/nn)	PSIPILKIILGHAFL	6.7	6.7
	HLA-DPA1*02:01/DPB1*01:01	1	4	18	15	Consensus (comb.lib./smm/nn)	IPILKIILGHAFLIY	7.3	7.3
	HLA-DRB1*07:01	1	3	17	15	Consensus (comb.lib./smm/nn)	SIPILKIILGHAFLI	7.4	7.4
	HLA-DRB1*07:01	1	4	18	15	Consensus (comb.lib./smm/nn)	IPILKIILGHAFLIY	7.9	7.9
	HLA-DPA1*01:03/DPB1*04:01	1	3	17	15	NetMHCIIpan	SIPILKIILGHAFLI	8.4	8.4
	HLA-DRB5*01:01	1	2	16	15	Consensus (smm/nn/sturniolo)	PSIPILKIILGHAFL	9.5	9.5
	HLA-DPA1*01:03/DPB1*02:01	1	3	17	15	Consensus (comb.lib./smm/nn)	SIPILKIILGHAFLI	9.5	9.5
	HLA-DRB3*01:01	1	4	18	15	Consensus (comb.lib./smm/nn)	IPILKIILGHAFLIY	9.8	9.8
	HLA-DPA1*02:01/DPB1*05:01	1	4	18	15	Consensus (comb.lib./smm/nn)	IPILKIILGHAFLIY	9.9	9.9
	HLA-DRB3*01:01	1	3	17	15	Consensus (comb.lib./smm/nn)	SIPILKIILGHAFLI	9.9	9.9

### Sheet: ENST00000679451.1
	ENST00000670451.1 - MHC I
	Allele	Seq_num	Start	End	Length	Peptide	Core	Icore	Score	Rank
	HLA-A*02:03	1	9	17	9	YLNKSVKTI	YLNKSVKTI	YLNKSVKTI	0.872522	0.04
	HLA-A*31:01	1	12	20	9	KSVKTIVIR	KSVKTIVIR	KSVKTIVIR	0.858998	0.04
	HLA-A*02:01	1	9	17	9	YLNKSVKTI	YLNKSVKTI	YLNKSVKTI	0.651385	0.16
	HLA-B*57:01	1	1	9	9	MSKLVCELY	MSKLVCELY	MSKLVCELY	0.594823	0.41
	HLA-A*03:01	1	3	12	10	KLVCELYLNK	KLVELYLNK	KLVCELYLNK	0.578015	0.26
	HLA-A*30:01	1	13	21	9	SVKTIVIRI	SVKTIVIRI	SVKTIVIRI	0.535739	0.11
	HLA-A*68:01	1	11	20	10	NKSVKTIVIR	NSVKTIVIR	NKSVKTIVIR	0.527279	0.6
	HLA-A*68:02	1	13	21	9	SVKTIVIRI	SVKTIVIRI	SVKTIVIRI	0.474708	0.21
	HLA-A*02:03	1	9	18	10	YLNKSVKTIV	YLNKSVKTV	YLNKSVKTIV	0.47239	0.27
	HLA-A*30:02	1	1	9	9	MSKLVCELY	MSKLVCELY	MSKLVCELY	0.428617	0.24
	HLA-A*11:01	1	4	12	9	LVCELYLNK	LVCELYLNK	LVCELYLNK	0.413517	0.41
	HLA-A*01:01	1	1	9	9	MSKLVCELY	MSKLVCELY	MSKLVCELY	0.374469	0.29
	HLA-A*11:01	1	12	20	9	KSVKTIVIR	KSVKTIVIR	KSVKTIVIR	0.374419	0.46
	HLA-A*03:01	1	4	12	9	LVCELYLNK	LVCELYLNK	LVCELYLNK	0.342639	0.57
	HLA-A*02:06	1	9	17	9	YLNKSVKTI	YLNKSVKTI	YLNKSVKTI	0.33485	0.5
	HLA-A*24:02	1	8	17	10	LYLNKSVKTI	LYLNKSVTI	LYLNKSVKTI	0.318108	0.33
	HLA-B*57:01	1	12	21	10	KSVKTIVIRI	KSVKIVIRI	KSVKTIVIRI	0.301743	0.92
	HLA-A*02:03	1	13	21	9	SVKTIVIRI	SVKTIVIRI	SVKTIVIRI	0.296836	0.49
	HLA-B*08:01	1	9	17	9	YLNKSVKTI	YLNKSVKTI	YLNKSVKTI	0.289559	0.36
	HLA-B*58:01	1	1	9	9	MSKLVCELY	MSKLVCELY	MSKLVCELY	0.283703	0.57
	HLA-A*32:01	1	13	21	9	SVKTIVIRI	SVKTIVIRI	SVKTIVIRI	0.27602	0.27
	HLA-A*30:01	1	12	20	9	KSVKTIVIR	KSVKTIVIR	KSVKTIVIR	0.268397	0.51
	HLA-B*15:01	1	1	9	9	MSKLVCELY	MSKLVCELY	MSKLVCELY	0.264563	0.73
	HLA-A*03:01	1	12	20	9	KSVKTIVIR	KSVKTIVIR	KSVKTIVIR	0.259737	0.76
	HLA-A*11:01	1	3	12	10	KLVCELYLNK	KVCELYLNK	KLVCELYLNK	0.218954	0.83
	HLA-A*23:01	1	8	17	10	LYLNKSVKTI	LYLNKSVTI	LYLNKSVKTI	0.20822	0.41
	HLA-A*02:06	1	13	21	9	SVKTIVIRI	SVKTIVIRI	SVKTIVIRI	0.197319	0.89
	HLA-A*32:01	1	9	17	9	YLNKSVKTI	YLNKSVKTI	YLNKSVKTI	0.185861	0.41
	HLA-B*35:01	1	1	9	9	MSKLVCELY	MSKLVCELY	MSKLVCELY	0.163124	0.72
	HLA-B*08:01	1	13	21	9	SVKTIVIRI	SVKTIVIRI	SVKTIVIRI	0.122143	0.95
	HLA-A*26:01	1	1	9	9	MSKLVCELY	MSKLVCELY	MSKLVCELY	0.083524	0.81
	HLA-A*26:01	1	13	21	9	SVKTIVIRI	SVKTIVIRI	SVKTIVIRI	0.077626	0.86
	HLA-B*53:01	1	1	9	9	MSKLVCELY	MSKLVCELY	MSKLVCELY	0.073114	0.98
	ENST00000670451.1 - MHC II
	Allele	Seq_num	Start	End	Length	Method	Peptide	Percentile_rank	Adjusted_rank
	HLA-DRB3*02:02	1	5	19	15	NetMHCIIpan	VCELYLNKSVKTIVI	0.11	0.11
	HLA-DRB3*02:02	1	4	18	15	NetMHCIIpan	LVCELYLNKSVKTIV	0.12	0.12
	HLA-DRB3*02:02	1	6	20	15	NetMHCIIpan	CELYLNKSVKTIVIR	0.14	0.14
	HLA-DRB3*02:02	1	7	21	15	NetMHCIIpan	ELYLNKSVKTIVIRI	0.18	0.18
	HLA-DRB3*02:02	1	3	17	15	NetMHCIIpan	KLVCELYLNKSVKTI	0.23	0.23
	HLA-DRB3*02:02	1	2	16	15	NetMHCIIpan	SKLVCELYLNKSVKT	0.99	0.99
	HLA-DRB3*02:02	1	8	22	15	NetMHCIIpan	LYLNKSVKTIVIRIL	1.6	1.6
	HLA-DRB1*13:02	1	6	20	15	Consensus (smm/nn/sturniolo)	CELYLNKSVKTIVIR	1.9	1.9
	HLA-DRB1*13:02	1	7	21	15	Consensus (smm/nn/sturniolo)	ELYLNKSVKTIVIRI	1.9	1.9
	HLA-DRB1*13:02	1	3	17	15	Consensus (smm/nn/sturniolo)	KLVCELYLNKSVKTI	1.9	1.9
	HLA-DRB1*13:02	1	4	18	15	Consensus (smm/nn/sturniolo)	LVCELYLNKSVKTIV	1.9	1.9
	HLA-DRB1*13:02	1	8	22	15	Consensus (smm/nn/sturniolo)	LYLNKSVKTIVIRIL	1.9	1.9
	HLA-DRB1*13:02	1	5	19	15	Consensus (smm/nn/sturniolo)	VCELYLNKSVKTIVI	1.9	1.9
	HLA-DPA1*02:01/DPB1*14:01	1	8	22	15	NetMHCIIpan	LYLNKSVKTIVIRIL	2.4	2.4
	HLA-DRB1*07:01	1	8	22	15	Consensus (comb.lib./smm/nn)	LYLNKSVKTIVIRIL	2.6	2.6
	HLA-DRB1*07:01	1	6	20	15	Consensus (comb.lib./smm/nn)	CELYLNKSVKTIVIR	2.8	2.8
	HLA-DRB1*07:01	1	7	21	15	Consensus (comb.lib./smm/nn)	ELYLNKSVKTIVIRI	2.8	2.8
	HLA-DRB1*07:01	1	5	19	15	Consensus (comb.lib./smm/nn)	VCELYLNKSVKTIVI	2.8	2.8
	HLA-DRB1*07:01	1	4	18	15	Consensus (comb.lib./smm/nn)	LVCELYLNKSVKTIV	3.4	3.4
	HLA-DRB4*01:01	1	8	22	15	Consensus (comb.lib./smm/nn)	LYLNKSVKTIVIRIL	3.8	3.8
	HLA-DPA1*02:01/DPB1*14:01	1	7	21	15	NetMHCIIpan	ELYLNKSVKTIVIRI	4	4
	HLA-DRB1*08:02	1	8	22	15	Consensus (smm/nn/sturniolo)	LYLNKSVKTIVIRIL	4.2	4.2
	HLA-DPA1*01:03/DPB1*04:01	1	1	15	15	NetMHCIIpan	MSKLVCELYLNKSVK	4.6	4.6
	HLA-DRB1*13:02	1	2	16	15	Consensus (smm/nn/sturniolo)	SKLVCELYLNKSVKT	6.2	6.2
	HLA-DRB1*15:01	1	4	18	15	Consensus (smm/nn/sturniolo)	LVCELYLNKSVKTIV	6.4	6.4
	HLA-DRB1*12:01	1	4	18	15	Consensus (smm/nn)	LVCELYLNKSVKTIV	6.7	6.7
	HLA-DPA1*01:03/DPB1*04:01	1	2	16	15	NetMHCIIpan	SKLVCELYLNKSVKT	7	7
	HLA-DRB1*12:01	1	3	17	15	Consensus (smm/nn)	KLVCELYLNKSVKTI	7.05	7.05
	HLA-DRB1*12:01	1	5	19	15	Consensus (smm/nn)	VCELYLNKSVKTIVI	7.25	7.25
	HLA-DPA1*02:01/DPB1*05:01	1	8	22	15	Consensus (comb.lib./smm/nn)	LYLNKSVKTIVIRIL	7.3	7.3
	HLA-DRB1*15:01	1	3	17	15	Consensus (smm/nn/sturniolo)	KLVCELYLNKSVKTI	7.4	7.4
	HLA-DPA1*02:01/DPB1*14:01	1	6	20	15	NetMHCIIpan	CELYLNKSVKTIVIR	7.8	7.8
	HLA-DRB1*11:01	1	6	20	15	Consensus (smm/nn/sturniolo)	CELYLNKSVKTIVIR	7.8	7.8
	HLA-DRB1*11:01	1	8	22	15	Consensus (smm/nn/sturniolo)	LYLNKSVKTIVIRIL	7.8	7.8
	HLA-DRB1*15:01	1	5	19	15	Consensus (smm/nn/sturniolo)	VCELYLNKSVKTIVI	7.8	7.8
	HLA-DRB1*15:01	1	6	20	15	Consensus (smm/nn/sturniolo)	CELYLNKSVKTIVIR	8	8
	HLA-DRB1*12:01	1	6	20	15	Consensus (smm/nn)	CELYLNKSVKTIVIR	8.65	8.65
	HLA-DPA1*03:01/DPB1*04:02	1	8	22	15	Consensus (comb.lib./smm/nn)	LYLNKSVKTIVIRIL	8.9	8.9
	HLA-DRB1*01:01	1	5	19	15	Consensus (comb.lib./smm/nn)	VCELYLNKSVKTIVI	8.9	8.9
	HLA-DRB1*01:01	1	6	20	15	Consensus (comb.lib./smm/nn)	CELYLNKSVKTIVIR	9.3	9.3
	HLA-DRB1*12:01	1	7	21	15	Consensus (smm/nn)	ELYLNKSVKTIVIRI	9.4	9.4
	HLA-DRB1*11:01	1	7	21	15	Consensus (smm/nn/sturniolo)	ELYLNKSVKTIVIRI	9.5	9.5
	HLA-DRB1*12:01	1	8	22	15	Consensus (smm/nn)	LYLNKSVKTIVIRIL	9.6	9.6
	HLA-DRB1*01:01	1	4	18	15	Consensus (comb.lib./smm/nn)	LVCELYLNKSVKTIV	9.7	9.7
