## Supplementary material for "The assembly of cancer-specific ribosomes by the lncRNA *LISRR* suppresses melanoma anti-tumour immunity": Resolve probes

### Sheet: Sheet1
Table: Resolve molecular cartography probe list
CatNo	Species	Target	Gene Name
P03JF	Hs	ENST00000648367	AC010198.2
P0TGQ	Hs	ENSG00000138382	METTL5
P13JG	Hs	ENSG00000119283	TRIM67
P1SGS	Hs	ENSG00000038427	VCAN
P1TGR	Hs	ENSG00000198910	L1CAM
P2SGT	Hs	ENSG00000180644	PRF1
P2TGS	Hs	ENSG00000240583	AQP1
P2VGR	Hs	ENST00000389131	LOXL2
P3SGV	Hs	ENSG00000112715	VEGFA
P3TGT	Hs	ENSG00000126353	CCR7
P4TGV	Hs	ENSG00000177575	CD163
P4VGT	Hs	ENSG00000135903	PAX3
P5RGY	Hs	ENSG00000106565	TMEM176B
P5VGV	Hs	ENSG00000138185	ENTPD1
P6TGX	Hs	ENSG00000114251	WNT5A
P6VGW	Hs	ENSG00000168546	GFRA2
P7RGL	Hs	ENSG00000145907	G3BP1
P7TGY	Hs	ENSG00000135218	CD36
P7VGX	Hs	ENSG00000272886	DCP1A
P8RG0	Hs	ENSG00000187098	MITF
P8SGL	Hs	ENSG00000100146	SOX10
P8TGZ	Hs	ENSG00000120215	MLANA
P9RG1	Hs	ENST00000358432	EPHA2
P9SG0	Hs	ENSG00000081237	PTPRC
P9VGZ	Hs	ENSG00000128016	ZFP36
PARG2	Hs	ENSG00000122085	MTERF4
PASG1	Hs	ENST00000300692	CD3D
PATG0	Hs	ENSG00000133800	LYVE1
PCRG3	Hs	ENSG00000041982	TNC
PCTG1	Hs	ENSG00000122033	MTIF3
PDRG4	Hs	ENSG00000107165	TYRP1
PDSG3	Hs	ENSG00000156976	EIF4A2
PDTG2	Hs	ENST00000369478	CD2
PE2JX	Hs	ENST00000369168	FCGR1A
PERG5	Hs	ENSG00000278845	MRPL45
PESG4	Hs	ENSG00000182578	CSF1R
PETG3	Hs	ENSG00000080166	DCT
PF2JY	Hs	ENST00000451137	CCN1
PFRG6	Hs	ENSG00000064300	NGFR
PFSG5	Hs	ENSG00000146648	EGFR
PGRG7	Hs	ENST00000361421	TOX
PGTG5	Hs	ENST00000334409	PDCD1
PH2JL	Hs	ENSG00000144381	HSPD1
PHRG8	Hs	ENSG00000163534	FCRL1
PJ2J0	Hs	ENSG00000092096	SLC22A17
PJRG9	Hs	ENST00000258455	MRPS9
PJSG8	Hs	ENST00000258424	COX5B
PK2J1	Hs	ENSG00000141543	EIF4A3
PKRGA	Hs	ENSG00000108691	CCL2
PKTG8	Hs	ENST00000245479	SOX9
PMRGC	Hs	ENSG00000107798	LIPA
PMTG9	Hs	ENSG00000168329	CX3CR1
PNRGD	Hs	ENSG00000141564	RPTOR
PNSGC	Hs	ENSG00000100644	HIF1A
PNTGA	Hs	ENST00000263321	TYR
PP2J4	Hs	ENSG00000086598	TMED2
PQ2J5	Hs	ENSG00000134160	TRPM1
PQTGD	Hs	ENSG00000118785	SPP1
PRRGG	Hs	ENSG00000196628	TCF4
PRSGF	Hs	ENSG00000146070	PLA2G7
PRTGE	Hs	ENST00000390237	IGKC
PS2J7	Hs	ENSG00000196683	TOMM7
PSRGH	Hs	ENSG00000105880	DLX5
PT2J8	Hs	ENSG00000164733	CTSB
PTSGH	Hs	ENSG00000175197	DDIT3
PVTGH	Hs	ENSG00000177455	CD19
PWRGM	Hs	ENSG00000198851	CD3E
PWSGK	Hs	ENSG00000204287	HLA-DRA
PWTGJ	Hs	ENST00000569591	MRC1
PX2JC	Hs	ENSG00000161896	IP6K3
PXRGN	Hs	ENSG00000114013	CD86
PXSGM	Hs	ENSG00000169136	ATF5
PXTGK	Hs	ENST00000611116	TRAC
PY2JD	Hs	ENST00000367929	SH2D1B
PYRGP	Hs	ENSG00000128272	ATF4
PZRGQ	Hs	ENSG00000012124	CD22
PZSGP	Hs	ENSG00000167601	AXL
